# Response of the organellar and nuclear (post)transcriptomes of Arabidopsis to drought stress

**DOI:** 10.1101/2022.08.09.503311

**Authors:** Duorong Xu, Qian Tang, Dario Leister, Tatjana Kleine

## Abstract

Plants have evolved sophisticated mechanisms to cope with drought, which involve massive changes in nuclear gene expression. However, little is known about the roles of post-transcriptional processing of nuclear or organellar transcripts and how meaningful these changes are. To address these issues, we used long non-coding RNA-sequencing to monitor (post)transcriptional changes during different times of drought exposure in Arabidopsis Col-0 and a mutant (*protein phosphatase 7-like*, *pp7l*), from which we demonstrated that it can survive long periods of drought stress. The changes detected in the *pp7l* mutant were marginal, while in the wild type chloroplast transcript levels were globally reduced, editing efficiency dropped, but splicing was not affected. Mitochondrial transcripts were slightly elevated, while editing and splicing were unchanged. Also, transcriptional activation of transposable elements played only a minor role. Conversely, alternative splicing (AS) affected nearly 2,000 genes (11% of expressed nuclear genes). Of these, 25% underwent isoform switching, and 15% were regulated solely at the level of AS, representing transcripts that would have gone unnoticed in a microarray-based approach. Our data show that AS enhances proteome diversity to counteract drought stress and represent a valuable resource that will facilitate the development of new strategies to improve plant performance under drought. Moreover, altering the relative contributions of spliced isoforms might enhance drought resistance. For instance, our data imply that accumulation of a non-functional *FLM* (*FLOWERING LOCUS M*) isoform – and not the ratio of functional isoforms as suggested for temperature responses - accounts for the early-flowering phenotype under drought conditions.
