## Supplemental Table S1 for "Response of the organellar and nuclear (post)transcriptomes of Arabidopsis to drought stress"

### Sheet: Read numbers
Supplemental Table S1. Sequencing depth of lncRNA-Seq experiments.
Long non-coding RNA sequencing (lncRNA-Seq) was performed with RNA isolated from 3-week-old Col-0 (Col) and pp7l plants grown under optimal conditions (time-point 0 days; 0d) and after water had been withheld for 6, 9, 12 and 15 days, respectively (6d, 9d, 12d and 15d).
Sequences were mapped and analyzed as described in Materials and Methods.
	Col_0d_1	Col_0d_2	Col_0d_3	Col_6d_1	Col_6d_2	Col_9d_1	Col_9d_2	Col_9d_3	Col_12d_1	Col_12d_2	Col_12d_3	Col_15d_1	Col_15d_2	Col_15d_3	pp7l_0d_1	pp7l_0d_2	pp7l_0d_3	pp7l_6d_1	pp7l_6d_2	pp7l_6d_3	pp7l_9d_1	pp7l_9d_2	pp7l_9d_3	pp7l_12d_1	pp7l_12d_2	pp7l_12d_3	pp7l_15d_1	pp7l_15d_2	pp7l_15d_3
Number of mapped reads:	24,039,174	26,135,782	27,675,642	27,376,236	26,847,914	28,211,910	23,465,768	26,702,852	26,392,084	19,703,810	26,303,524	21,923,762	18,867,378	26,788,714	22,163,094	21,666,072	24,400,638	23,754,562	24,278,782	30,365,788	26,968,288	24,082,070	18,799,574	26,295,860	20,917,902	24,316,566	24,022,068	26,319,020	23,507,962
Total number of alignments:	24,879,564	27,028,160	28,583,264	29,280,434	28,181,008	29,629,472	24,300,252	27,655,296	27,385,098	20,407,196	29,421,312	24,259,624	19,471,236	28,815,074	23,184,148	22,670,226	25,589,840	24,694,762	25,688,626	31,359,704	28,064,638	25,011,156	19,709,424	27,442,824	21,822,708	25,367,406	25,146,400	27,554,360	24,626,878
Number of secondary alignments:	840.39	892.378	907.622	1,904,198	1,333,094	1,417,562	834.484	952.444	993.014	703.386	3,117,788	2,335,862	603.858	2,026,360	1,021,054	1,004,154	1,189,202	940.2	1,409,844	993.916	1,096,350	929.086	909.85	1,146,964	904.806	1,050,840	1,124,332	1,235,340	1,118,916
Number of non-unique alignments:	1,604,748	1,704,672	1,731,996	3,686,170	2,552,750	2,685,836	1,540,500	1,772,666	1,850,444	1,306,760	6,118,522	4,541,852	1,095,388	3,859,892	1,975,782	1,940,768	2,298,330	1,796,714	2,735,564	1,879,198	2,087,258	1,766,914	1,738,584	2,162,306	1,718,250	1,994,196	2,128,988	2,341,640	2,119,234
Aligned to genes:	768.435	833.101	722.432	11,972,189	20,386,088	21,684,715	18,122,143	20,881,716	20,757,116	15,570,769	19,135,502	15,444,915	13,098,364	16,920,307	16,081,252	15,702,939	17,745,899	17,851,325	17,630,687	22,948,955	20,393,607	18,274,446	14,025,843	19,951,927	15,649,441	18,325,019	18,184,938	19,918,406	17,786,076
Ambiguous alignments:	3.825	4.813	3.84	221.259	536.15	547.997	541.321	564.342	787.352	677.327	820.111	1,061,292	2,361,346	3,778,149	494.451	419.639	459.383	500.44	488.302	611.658	563.884	505.376	392.087	546.058	528.379	529.287	574.071	585.334	485.349
No feature assigned:	22,502,556	24,485,575	26,124,996	13,400,816	4,706,020	4,710,924	4,096,289	4,436,572	3,990,186	2,852,340	3,347,177	3,211,565	2,916,138	4,256,726	4,632,663	4,606,880	5,086,228	4,546,283	4,834,073	5,919,893	5,019,889	4,464,420	3,552,910	4,782,533	3,926,638	4,518,904	4,258,403	4,708,980	4,236,219
Not aligned:	329.372	405.29	338.772	3,795,886	401.166	393.348	572.012	387.542	424.004	309.806	670.674	540.628	379.868	1,385,290	363.856	374.274	456.778	389.426	406.568	632.614	416.89	300.816	360.146	475.878	381.378	434.712	397.794	471.746	352.316
